# Collateral sensitivity increases the efficacy of a rationally designed bacteriophage combination to control *Salmonella enterica*

**DOI:** 10.1101/2023.09.19.558423

**Authors:** Luke Acton, Hannah Pye, Gaëtan Thilliez, Rafał Kolenda, Michaela Matthews, A. Keith Turner, Muhammad Yasir, Emma Holden, Haider Al-Khanaq, Mark Webber, Evelien M Adriaenssens, Robert A Kingsley

**Affiliations:** Quadram Institute Biosciences, Norwich Research Park, Norwich, NR4 7UQ, UK; University of East Anglia, Norwich, NR4 7TJ, UK

**Keywords:** Host-Range, Collateral Sensitivity, TraDIS, LPS, BtuB, Phage Cocktail

## Abstract

The ability of virulent bacteriophages to lyse bacteria influences bacterial evolution, fitness, and population structure. Knowledge of both host susceptibility and resistance factors is crucial for the successful application of bacteriophages as biological control agents in clinical therapy, food processing and agriculture. In this study, we isolated twelve bacteriophages termed SPLA phage which infect the foodborne pathogen *Salmonella enterica*. To determine phage host range, a diverse collection of *Enterobacteriaceae* and *Salmonella enterica* were used and genes involved in infection by six SPLA phages were identified using *Salmonella* Typhimurium strain ST4/74. Candidate host receptors included lipopolysaccharide, cellulose and BtuB. Lipopolysaccharide was identified as susceptibility factor for phage SPLA1a and mutations in LPS biosynthesis genes spontaneously emerged during culture with *S*. Typhimurium. Conversely, LPS was a resistance factor for phage SPLA5b that suggested that emergence of LPS mutations in culture with SPLA1a may represent a case of collateral sensitivity to SPLA5b. We show that combination therapy with SPLA1a and SPLA5b was more successful in limiting the emergence of phage resistance compared to monotherapy. Identification of host susceptibility and resistance genes and understanding infection dynamics is critical step in rationale design of phage cocktails against specific bacterial pathogens.
