## Supplementary Table 1 for "Collateral sensitivity increases the efficacy of a rationally designed bacteriophage combination to control *Salmonella enterica*"

### Sheet: Sheet1
Strain Name	Genus	Species	Serovar	Source	Where used	Accession	Reference	Other
A20	Salmonella	entercia	Montevideo	Pork	Phage Isolation, Host Range Testing	SAMN35823516	This Study
B113	Salmonella	entercia	Panama	Beef	Phage Isolation, Host Range Testing	SAMN35823517	This Study
B34 c6	Salmonella	entercia	Mbandaka	Beef	Phage Isolation, Host Range Testing	SAMN35823518	This Study
b11 c12	Salmonella	entercia	Kedougou	Beef	Phage Isolation, Host Range Testing	SAMN35823519	This Study
B90	Salmonella	entercia	Infantis	Beef	Phage Isolation, Host Range Testing	SAMN35823520	This Study
B36 c10	Salmonella	entercia	Derby	Beef	Phage Isolation, Host Range Testing	SAMN35823521	This Study
B16 c28	Salmonella	entercia	Newport	Beef	Phage Isolation, Host Range Testing	SAMN35823522	This Study
B104	Salmonella	entercia	Enteritidis	Beef	Phage Isolation, Host Range Testing	SAMN35823523	This Study
A53	Salmonella	entercia	Typhimurium	Pork	Phage Isolation, Host Range Testing	SAMN35823524	This Study
S33_C6	Salmonella	entercia	Typhimurium	Food Factory	Phage Isolation	SAMN35823525	This Study
B8 c7	Salmonella	entercia	Typhimurium	Beef	Phage Isolation	SAMN35823526	This Study
JH4180	Salmonella	entercia	Typhimurium	Cattle	Phage Isolation, Host Range Testing	SAMN36943032	Rodwell et al 2021	(ΔGifsy-1 ΔGifsy-2 ΔST64B ΔSopEΦ ΔP4-like) From Hinton Lab, University of Liverpool, UK
LAHRS1	Aeromonas	veronii	NA	Retail Food	Host Range Testing	SAMN35823527	This Study
LAHRS2	Citrobacter	freundii	NA	Retail Food	Host Range Testing	SAMN35823528	This Study
LAHRS3	Cronobacter	sakazakii	NA	Retail Food	Host Range Testing	SAMN35823529	This Study
LAHRS4	Enterobacter	cloacae	NA	Retail Food	Host Range Testing	SAMN35823530	This Study
LAHRS5	Escherichia	coli	NA	Retail Food	Host Range Testing	SAMN35823531	This Study
LAHRS6	Escherichia	fergusonii	NA	Retail Food	Host Range Testing	SAMN35823532	This Study
LAHRS7	Hafnia	alvei	NA	Retail Food	Host Range Testing	SAMN35823533	This Study
LAHRS8	Klebsiella	pneumoniae	NA	Retail Food	Host Range Testing	SAMN35823534	This Study
LAHRS9	Morganella	morganii	NA	Retail Food	Host Range Testing	SAMN35823535	This Study
LAHRS10	Providencia	rettgeri	NA	Retail Food	Host Range Testing	SAMN35823536	This Study
LAHRS11	Serratia	marcescens	NA	Retail Food	Host Range Testing	SAMN35823537	This Study
SL476	Salmonella	entercia	Heidelberg	Turkey	Host Range Testing	SAMN30870369	Pye et al 2023
SL254	Salmonella	entercia	Newport	Cattle	Host Range Testing	SAMN30870373	Pye et al 2023
287/91	Salmonella	entercia	Gallinarum	Chicken	Host Range Testing	SAMN30870372	Pye et al 2023
SL480	Salmonella	entercia	Schwarzengrund	Human	Host Range Testing	SAMN30870371	Pye et al 2023
SL479	Salmonella	entercia	Kentucky	Human	Host Range Testing	SAMN30870375	Pye et al 2023
ST4/74	Salmonella	entercia	Typhimurium	Cattle	Host Range Testing	GCA_000188735.1	Rankin and Taylor 1966
S04698-09	Salmonella	entercia	Typhimurium	Cattle	Host Range Testing	SAMEA788680	Petrovska et al 2016
01-2888	Salmonella	entercia	Typhimurium	Pigeon	Host Range Testing	SAMEA868138	Bawn et al 2020
DT104	Salmonella	entercia	Typhimurium	NA	Host Range Testing	HF937208.1	Bawn et al 2021
03-715	Salmonella	entercia	Typhimurium	Pigeon	Host Range Testing	ERR028071	Bawn et al 2021
D23580	Salmonella	entercia	Typhimurium	Human	Host Range Testing	FN424405.1	Bawn et al 2021
4179-2001	Salmonella	entercia	Typhimurium	Bird	Host Range Testing	ERR028301	Bawn et al 2021
SO2882-06	Salmonella	entercia	Typhimurium	NA	Host Range Testing	SAMN36943031	This Study
S07676-03	Salmonella	entercia	Typhimurium	Bird	Host Range Testing	PRJEB34599	Bawn et al 2021
S01960-05	Salmonella	entercia	Typhimurium	Pig	Host Range Testing	PRJEB34597	Bawn et al 2021
