## Supplementary Table 2 for "Collateral sensitivity increases the efficacy of a rationally designed bacteriophage combination to control *Salmonella enterica*"

### Sheet: Sheet1
Primer Name	Sequence	Information
A-N701	CAAGCAGAAGACGGCATACGAGATTCGCCTTAGTGACTGG CAAGCAGAAGACGGCATACGAGATTCGCCTTAGTGACTGG AGTTCAGACGTGTGCTCTTCCGATCTCGCGTTTTTCGTGC GCCGCTTCA	llumina adapter-specific sequencing primer customised for DNA tagmented with the MuSeek enzyme, used to sequence DNA from the TraDIS-Xpress experiments.
A-N702	CAAGCAGAAGACGGCATACGAGATCTAGTACGGTGACTG GAGTTCAGACGTGTGCTCTTCCGATCTCGCGTTTTTCGTG CGCCGCTTCA	llumina adapter-specific sequencing primer customised for DNA tagmented with the MuSeek enzyme, used to sequence DNA from the TraDIS-Xpress experiments.
A-N703	CAAGCAGAAGACGGCATACGAGATTTCTGCCTGTGACTGG AGTTCAGACGTGTGCTCTTCCGATCTCGCGTTTTTCGTGC GCCGCTTCA	llumina adapter-specific sequencing primer customised for DNA tagmented with the MuSeek enzyme, used to sequence DNA from the TraDIS-Xpress experiments.
A-S502	AATGATACGGCGACCACCGAGATCTACACCTCTCTATACA CTCTTTCCCTACACGACGCTCTTCCGATCTCTGACCAGGC ATGCCAGGGTTGAGATGTG	Transposon-specific customised sequencing primer for sequencing DNA from the TraDIS-Xpress experiments.
A-S503	AATGATACGGCGACCACCGAGATCTACACTATCCTCTACA CTCTTTCCCTACACGACGCTCTTCCGATCTCTGACCAGGC ATGCCAGGGTTGAGATGTG	Transposon-specific customised sequencing primer for sequencing DNA from the TraDIS-Xpress experiments.
A-S505	AATGATACGGCGACCACCGAGATCTACACGTAAGGAGACA CTCTTTCCCTACACGACGCTCTTCCGATCTCTGACCAGGC ATGCCAGGGTTGAGATGTG	Transposon-specific customised sequencing primer for sequencing DNA from the TraDIS-Xpress experiments.
A-S506	AATGATACGGCGACCACCGAGATCTACACACTGCATAACA CTCTTTCCCTACACGACGCTCTTCCGATCTCTGACCAGGC ATGCCAGGGTTGAGATGTG	Transposon-specific customised sequencing primer for sequencing DNA from the TraDIS-Xpress experiments.
A-S507	AATGATACGGCGACCACCGAGATCTACACAAGGAGTAACA CTCTTTCCCTACACGACGCTCTTCCGATCTTACCAGGCAT GCCAGGGTTGAGATGTG	Transposon-specific customised sequencing primer for sequencing DNA from the TraDIS-Xpress experiments.
A-S508	AATGATACGGCGACCACCGAGATCTACACCTAAGCCTACA CTCTTTCCCTACACGACGCTCTTCCGATCTCCAGGCATGC CAGGGTTGAGATGTG	Transposon-specific customised sequencing primer for sequencing DNA from the TraDIS-Xpress experiments.
A-S510	AATGATACGGCGACCACCGAGATCTACACCGTCTAATACA CTCTTTCCCTACACGACGCTCTTCCGATCTCTGACCAGGC ATGCCAGGGTTGAGATGTG	Transposon-specific customised sequencing primer for sequencing DNA from the TraDIS-Xpress experiments.
A-S511	AATGATACGGCGACCACCGAGATCTACACTCTCTCCGACA CTCTTTCCCTACACGACGCTCTTCCGATCTTACCAGGCAT GCCAGGGTTGAGATGTG	Transposon-specific customised sequencing primer for sequencing DNA from the TraDIS-Xpress experiments.
LA47_KO_yfdH_Kan_FW	aggaacattatttccaaatattaatttatcaataatcatccatgcaccgtgtgtaggctggagctgcttcg	Primers for Recombination of yfdH (gtrB) with Kanamycin Resistance cassette
LA48_KO_yfdH_Kan_RV	aattaacaaaatagctgcatctgatccgctcgttattccgctttcgtttaccatatgaatatcctccttagt	Primers for Recombination of yfdH (gtrB) with Kanamycin Resistance cassette
LA55_ck_yfdH_FW	GCG AAA GCT CTC TTA GGG CA	Primers to Check for Successful recombination of yfdH (gtrB)
LA56_ck_yfdH_RV	AGC TAT CAG CCT GAT ATG CGG	Primers to Check for Successful recombination of yfdH (gtrB)
LA01_KO_btuB_Kan_FW	tactatcgatgaagcctgcggcatccttcttatattgtggatgctttacagtgtaggctggagctgcttcg	Primers for Recombination of btuB with Kanamycin Resistance cassette
LA02_KO_btuB_Kan_RV	tcgccgtcgcctcaatacctttaatgcgcgccttaccttcgttgtaatatcatatgaatatcctccttagt	Primers for Recombination of btuB with Kanamycin Resistance cassette
LA09_KO_rfaL_Kan_FW	agattcattaaagagactctgtctcatcccaaacctattgtggagaaaaggtgtaggctggagctgcttcg	Primers for Recombination of rfaL with Kanamycin Resistance cassette
LA10_KO_rfaL_Kan_RV	atgataccaatttgagcaatatcgacctgttcaaaattgccacgaacgatcatatgaatatcctccttagt	Primers for Recombination of rfaL with Kanamycin Resistance cassette
LA21_ck_btuB_FW	cgcgtactatcgatgaagcc	Primers to Check for Successful recombination of btuB
LA22_ck_btuB_RV	aatccaccgacgccggaatc	Primers to Check for Successful recombination of btuB
LA29_ck_rfaL_FW	gactctgtctcatcccaaac	Primers to Check for Successful recombination of rfaL
LA30_ck_rfaL_RV	aacgcgctgataccgtaata	Primers to Check for Successful recombination of rfaL
rfaK_HR1_F	GGGCTACTGAGACCCAGGAAAACCCGATCAAGGGCTAC	Amplification of homologous regions for golden gate cloning
rfaK_HR1_R	GGGGGTCTCGCTCCAAACGCGCTGATACCGTAATAAGT	Amplification of homologous regions for golden gate cloning
rfaK_HR2_F	GGGCGCTTGAGACCTAGTTAACTTTATAGAAAAAGAAATGTTATAAAAAAAAGAAATGCGTGCC	Amplification of homologous regions for golden gate cloning
rfaK_HR2_R	GGGGGTCTCGTCGTCATCGGGTATTGCTCTTGCCATAC	Amplification of homologous regions for golden gate cloning
P-Tn5Cm-04	P-CTG TCT CTT ATA CAC ATC TGA CGC	5' Phosphorylated for Chloramphenicol transposon amplification
P-Tn5Cm-01	P-CTGTCTCTTATACACATCTTCTAGACAACC	5' Phosphorylated for Chloramphenicol transposon amplification
